# *SMARCA4, STK11,* and *KEAP1* co-inactivation associates with poor prognosis and upregulation of the TGF-β pathway in lung adenocarcinoma

**DOI:** 10.64898/2026.06.03.729911

**Authors:** Emily A. Costa, Barbara Pereira Mello, Corrin Wohlhieter, Subhiksha Nandakumar, Samuel Tischfield, Yingqian A. Zhan, Harsha Sridhar, Dennis Kinyua, Elisa de Stanchina, Wenfei Kang, Ning Fan, Alister Funnell, John Lazar, Justin Jee, Irina Linkov, Umeshkumar Bhanot, Esther Redin, Kristin Lee, Daniel Bates, Arielle Elkrief, Walid Chatila, Andrea Arfé, Álvaro Quintanal-Villalonga, Charles M. Rudin

## Abstract

**Background:** Lung adenocarcinoma (LUAD) is clinically and molecularly defined by oncogenic driver mutations, identification of which has led to the development of driver-targeted therapies and substantial improvements in prognosis for subsets of LUAD patients. Recent studies assessing clinical outcomes in the context of multigenic alterations have identified secondary mutations that might explain differential responses to targeted therapies, chemotherapies and immunotherapies. Genetic inactivation or loss of *SMARCA4*, which frequently co-occurs with loss-of-function mutations in *STK11* and *KEAP1*, is especially predictive of poor prognosis and shorter overall survival in LUAD patients, regardless of driver status. We sought to examine the clinical and functional associations of *SMARCA4* deficiency in LUAD, with or without co-associated *STK11/KEAP1* loss-of-function.

**Methods:** We examined correlation between *SMARCA4* loss, gene expression and prognosis through genomic and transcriptomic profiling of clinically annotated LUAD samples. We generated isogenic cell line models with genetic knockouts of *SMARCA4* with or without concomitant *STK11* and *KEAP1* to profile mutationally-defined genotypes of interest *in vitro* and *in vivo*. Lastly, we interrogated the functional dependency of *SMARCA4/STK11/KEAP1* triple mutant models on TGF-β signaling to assess its potential as a therapeutic target.

**Results:** *SMARCA4/STK11/KEAP1* triple mutant LUAD is associated with poor survival and high frequency of multisite metastasis. *SMARCA4/STK11/KEAP1* triple knockout models showed enhanced migration and invasion *in vitro*, and diversified organotropism in an *in vivo* intracardiac xenograft metastasis assay. RNA-Seq and DNaseI-Seq of these *in vitro* models and clinical samples identified upregulation of TGF-β signaling and EMT gene expression signatures, and corresponding changes in chromatin accessibility, in *SMARCA4/STK11/KEAP1* triple mutant LUAD.

**Conclusions:** We identify *SMARCA4/STK11/KEAP1* triple mutant LUAD as a prognostically significant disease subset and nominate TGF-β signaling as a potential therapeutic target.
