## Additional File 6.xlsx for "*SMARCA4, STK11,* and *KEAP1* co-inactivation associates with poor prognosis and upregulation of the TGF-β pathway in lung adenocarcinoma"

### Sheet: Table of Contents
Additional File 6: H358 RNA-Seq/DNaseI-Seq integration_TKO vs. DKO
This file contains a table of genes identified as overlapping in DNaseI-Seq and RNA-Seq integration analysis of the KEGG “TGF-beta Signaling Pathway” gene set in isogenic model TKO vs. DKO DNaseI-Seq and RNA-Seq. Shown genes were significantly enriched (p<0.05) and have a fold-change ≥log2(1.5) in both RNA-Seq and DNaseI-Seq.
S1.	KEGG “TGF-beta Signaling Pathway” signficantly enriched genes in DNaseI-Seq and RNA-Seq

### Sheet: RNA-Seq DNaseI-Seq Integration
gene	log2FoldChange_RNA	log2FoldChange_DNase	pvalue_RNA	pvalue_DNase	padj_RNA	padj_DNase	distance	region	coord
BMPR1B	-1.10546	-2.85874	0.00219326	3.37987e-06	0.0849924	0.00183064	-326633	chr4 95084600 95085020	III
SMAD3	0.674831	1.52138	0.000395094	8.10042e-06	0.023266	0.00321892	28121	chr15 67109400 67109880	I
BMPR1B	-1.10546	-2.50495	0.00219326	6.79306e-05	0.0849924	0.0127201	-151733	chr4 94909700 94909900	III
INHBB	-1.20853	-2.18765	0.0177826	0.000113364	0.349056	0.0174409	-2296	chr2 120348438 120348658	III
INHBB	-1.20853	-2.57856	0.0177826	0.000132168	0.349056	0.0192205	-4918	chr2 120351060 120351240	III
SMAD3	0.674831	1.7132	0.000395094	0.000452203	0.023266	0.0402695	-40660	chr15 67178660 67178900	I
INHBB	-1.20853	-1.31181	0.0177826	0.000694537	0.349056	0.0512886	-53078	chr2 120399220 120399500	III
SMAD3	0.674831	1.10753	0.000395094	0.00108099	0.023266	0.0645383	-6720	chr15 67144720 67145000.1	I
INHBB	-1.20853	-1.83232	0.0177826	0.00254869	0.349056	0.102178	-38698	chr2 120384840 120385300	III
INHBB	-1.20853	-1.31659	0.0177826	0.00378412	0.349056	0.128304	-6638	chr2 120352780 120353020	III
INHBB	-1.20853	-1.47175	0.0177826	0.00733934	0.349056	0.187704	-52538	chr2 120398680 120399000	III
INHBB	-1.20853	-1.12307	0.0177826	0.0167906	0.349056	0.294471	-51186	chr2 120397328 120397568	III
SMAD3	0.674831	1.11262	0.000395094	0.0285726	0.023266	0.390339	-37820	chr15 67175820 67176000	I
INHBB	-1.20853	-0.824174	0.0177826	0.0378571	0.349056	0.446566	-49787	chr2 120395929 120396149	III
TGFB2	1.33616	0.807191	0.000818674	0.039977	0.0401418	0.459024	-34326	chr1 218380560 218380780	I
INHBB	-1.20853	-1.27811	0.0177826	0.040503	0.349056	0.460915	1483	chr2 120344300 120344660	III
TGFB1	1.21832	1.04129	8.60359e-06	0.0433669	0.00103355	0.476169	1132	chr19 41352540 41352780	I
